# Further humoral immunity evasion of emerging SARS-CoV-2 BA.4 and BA.5 subvariants

**DOI:** 10.1101/2022.08.09.503384

**Authors:** Fanchong Jian, Yuanling Yu, Weiliang Song, Ayijiang Yisimayi, Lingling Yu, Yuxue Gao, Na Zhang, Yao Wang, Fei Shao, Xiaohua Hao, Yanli Xu, Ronghua Jin, Youchun Wang, Xiaoliang Sunney Xie, Yunlong Cao

**Affiliations:** Biomedical Pioneering Innovation Center (BIOPIC), Peking University, Beijing, P.R. China; College of Chemistry and Molecular Engineering, Peking University, Beijing, P.R. China; Division of HIV/AIDS and Sex-transmitted Virus Vaccines, Institute for Biological Product Control, National Institutes for Food and Drug Control (NIFDC), Beijing, P.R. China; School of Life Sciences, Peking University, Beijing, P.R. China; Changping Laboratory, Beijing, P.R. China; Joint Graduate Program of Peking-Tsinghua-NIBS, Academy for Advanced Interdisciplinary Studies, Peking University, Beijing, China; Beijing Ditan Hospital, Capital Medical University, Beijing, P.R. China

## Abstract

Multiple BA.4 and BA.5 subvariants with R346 mutations on the spike glycoprotein have been identified in various countries, such as BA.4.6/BF.7 harboring R346T, BA.4.7 harboring R346S, and BA.5.9 harboring R346I. These subvariants, especially BA.4.6, exhibit substantial growth advantages compared to BA.4/BA.5. In this study, we showed that BA.4.6, BA.4.7, and BA.5.9 displayed higher humoral immunity evasion capability than BA.4/BA.5, causing 1.5 to 1.9-fold decrease in NT50 of the plasma from BA.1 and BA.2 breakthrough-infection convalescents compared to BA.4/BA.5. Importantly, plasma from BA.5 breakthrough-infection convalescents also exhibits significant neutralization activity decrease against BA.4.6, BA.4.7, and BA.5.9 than BA.4/BA.5, showing on average 2.4 to 2.6-fold decrease in NT50. For neutralizing antibody drugs, Bebtelovimab remains potent, while Evusheld is completely escaped by these subvariants. Together, our results rationalize the prevailing advantages of the R346 mutated BA.4/BA.5 subvariants and urge the close monitoring of these mutants, which could lead to the next wave of the pandemic.
